# Plasma Ficolins Enable Liver Macrophages to Capture Blood-Borne Bacteria by Recognizing Capsular Polysaccharides

**DOI:** 10.64898/2025.12.22.696098

**Authors:** Xueting Huang, Haoze Chen, Jiaying Feng, Kunpeng Li, Jiao Hu, Yanhong Liu, Haoran An, Rui-Quan Zhou, Pei-Jun Yang, Hai-Dong Tan, Si-Yin Tan, Lok-To Sham, Ye Xiang, Jing-Ren Zhang

## Abstract

Ficolins are evolutionarily conserved glycan-binding lectins in plasma or on cell membranes of immune cells, yet their physiological functions remain to be defined. Here we demonstrate that plasma ficolins drives the capture of diverse encapsulated bacteria in the blood circulation by the liver resident macrophages (Kupffer cells). Ficolin-activated immunity in the liver sinusoids provides swift and sterilizing immunity in mice. Mice lacking ficolin-A (the only plasma ficolin) became hypersusceptible to the blood infections of the ficolin-A-recognizable bacterial serotypes. Mechanistically, plasma ficolins activate complement C3 on bacterial surfaces by pattern recognition of acetylated monosaccharides on polysaccharide capsules, and thereby deliver the opsonized bacteria to C3 receptors on Kupffer cells for phagocytic elimination. These findings reveal that plasma ficolins serve as pattern-recognition receptors that are essential for maintaining the bloodstream sterile.
