## Supplementary material for "Plasma Ficolins Enable Liver Macrophages to Capture Blood-Borne Bacteria by Recognizing Capsular Polysaccharides": Table S1

### Sheet: Table S1
Table S1. CPS19F-enriched mouse proteins identified by mass spectrometrya
Accession	Proteinb	Description	Abundance (CPS19F)	Abundance (CPS8)	CPS19F:CPS8 fold
O70165	FcnA	Ficolin-1 or Fcolin-A	3.85405e+10	0	∞
Q2WFW2	FcnA	Splicing variant form of ficolin A (Fragment)	3.85405e+10	0	∞
A2AKU9	Atp5c1	ATP synthase subunit gamma	1.87441e+10	0	∞
H3BL60	C3	Complement C3 (Fragment)	1.54998e+10	0	∞
G3UY98	Mettl3	N6-adenosine-methyltransferase subunit METTL3	5553315388	0	∞
Q3U939	Actb	Putative uncharacterized protein	5.00502e+09	0	∞
P62835	Rap1a	Ras-related protein Rap-1A	4.63971e+09	0	∞
Q3U7U8	Rap1a	Putative uncharacterized protein	4.63971e+09	0	∞
Q8CIA8	Uaca	Uaca protein	4581961901	0	∞
P07758	Serpina1a	Alpha-1-antitrypsin 1-1	3.65356e+09	0	∞
E9Q035	Gm20425	Uncharacterized protein	3.00294e+09	0	∞
P68033	Actc1	Actin, alpha cardiac muscle 1	2.92993e+09	0	∞
Q8CFV1	Wdr6	Wdr6 protein	1734110757	0	∞
E9Q8B5	Gm4788	Uncharacterized protein	1.62019e+09	0	∞
A0A0N4SV66	H2afj	Histone H2A	1.60595e+09	0	∞
P27661	H2afx	Histone H2AX	1.17192e+09	0	∞
Q8VCT4	Ces1d	Carboxylesterase 1D	1.16688e+09	0	∞
P59108	Cpne2	Copine-2	1087508278	0	∞
I6L958	Igk	Igk protein	1.07291e+09	0	∞
A0A0F7R1B7	LC	MAb 106 light chain	1.07291e+09	0	∞
Q5XJF6	Rpl10a	Ribosomal protein	9.54157e+08	0	∞
Q8R0I8	Cfhr2	BC026782 protein	9.44292e+08	0	∞
B6ZHD0	Epb41l2	Erythrocyte protein band 4.1-like 2	9.27167e+08	0	∞
G3X8T9	Serpina3n	Serine (Or cysteine) peptidase inhibitor, clade A, member 3N, isoform CRA_a	8.9921e+08	0	∞
D6RGQ0	Cfh	Complement factor H	8.97113e+08	0	∞
Q9CSU4	Mrpl16	Putative uncharacterized protein (Fragment)	8.1412e+08	0	∞
Q05D94	Cpne8	Cpne8 protein	6.6898e+08	0	∞
Q3UL78	Cdc42	Putative uncharacterized protein	6.21057e+08	0	∞
Q9CPU4	Mgst3	Microsomal glutathione S-transferase 3	608674134	0	∞
Q78IK2	Usmg5	Up-regulated during skeletal muscle growth protein 5	5.67715e+08	0	∞
E9Q986	Ctnnd1	Catenin delta-1	5.61875e+08	0	∞
Q80W18	Dzip1	Dzip1 protein (Fragment)	5.43872e+08	0	∞
Q0PD42	Rab13	Rab13	5.034e+08	0	∞
A5JUZ1	Ubc	Ubiqutin subunit 1 (Fragment)	5.01325e+08	0	∞
S4R2C4	Sos2	Son of sevenless homolog 2	4.87152e+08	0	∞
D3YWL1	Rab3d	Ras-related protein Rab-3D (Fragment)	4.57859e+08	0	∞
Q5J7N1	Kras	Kras protein	4.35077e+08	0	∞
P23359	Bmp7	Bone morphogenetic protein 7	384509652	0	∞
Q60950	Ybx1	MYB-1a	3.7533e+08	0	∞
A0A0A6YXF6	Rhoa	Transforming protein RhoA (Fragment)	3.59229e+08	0	∞
A0A0B4J1J2	Igkv5-43	Immunoglobulin kappa chain variable 5-43 (Fragment)	3.40758e+08	0	∞
Q60932	Vdac1	Voltage-dependent anion-selective channel protein 1	3.40004e+08	0	∞
P01795	NA	Ig heavy chain V region M167	3.29691e+08	0	∞
D6RGN2	Plcd4	Phosphoinositide phospholipase C	327166808	0	∞
Q3UCW8	Gsn	Putative uncharacterized protein	3.23634e+08	0	∞
H3BL56	Rhoc	Rho-related GTP-binding protein RhoC	3.21336e+08	0	∞
P62270	Rps18	40S ribosomal protein S18	3.19654e+08	0	∞
D6RIJ4	Sp100	Nuclear autoantigen Sp-100	305179498	0	∞
P01631	NA	Ig kappa chain V-II region 26-10	2.89623e+08	0	∞
F7AGE9	Obsl1	Obscurin-like protein 1 (Fragment)	275306476	0	∞
Q6ZWN5	Rps9	40S ribosomal protein S9	264735250	0	∞
A0A1B0GQU8	Rpl18	60S ribosomal protein L18	2.62975e+08	0	∞
Q64369	Igf2bp3	Y-box binding protein (Fragment)	2.58177e+08	0	∞
Q80T41	Gabbr2	Gamma-aminobutyric acid type B receptor subunit 2	2.49219e+08	0	∞
A0A0N4SW89	Anxa4	Annexin (Fragment)	2.48972e+08	0	∞
D3Z3B2	Atp6v0c	V-type proton ATPase proteolipid subunit (Fragment)	235218336	0	∞
E9Q397	Sptb	Spectrin beta chain	2.24675e+08	0	∞
Q58E56	Igh	Igh protein	2.14053e+08	0	∞
A0A0R4J077	Mptx1	Pentaxin	211256663	0	∞
Q6P238	Zfp212	Uncharacterized protein (Fragment)	2.07753e+08	0	∞
Q6PF95	Igh	Igh protein	2.05491e+08	0	∞
Q9ESQ3	Vcl	Vinculin (Fragment)	2.03534e+08	0	∞
Q8C166	Cpne1	Copine-1	1.96848e+08	0	∞
A0A140T8Q3	Igkv6-17	Immunoglobulin kappa variable 6-17 (Fragment)	1.95828e+08	0	∞
P62855	Rps26	40S ribosomal protein S26	1.9299e+08	0	∞
Q66K04	Igh	Igh protein	1.89599e+08	0	∞
D3Z456	Mrpl3	39S ribosomal protein L3, mitochondrial	182466388	0	∞
O09167	Rpl21	60S ribosomal protein L21	1.81407e+08	0	∞
H3BK95	Cfb	Complement factor B (Fragment)	1.8087e+08	0	∞
P47740	Aldh3a2	Fatty aldehyde dehydrogenase	1.77539e+08	0	∞
Q6P8W9	Hmgb4	High mobility group protein B4	1.76611e+08	0	∞
P11352	Gpx1	Glutathione peroxidase 1	1.75907e+08	0	∞
D3Z1U9	Ndufv1	NADH dehydrogenase [ubiquinone] flavoprotein 1, mitochondrial	1.75892e+08	0	∞
Q3UK70	Rps15	Putative uncharacterized protein	1.75624e+08	0	∞
Q3TIT3	Ehd1	Putative uncharacterized protein	1.68584e+08	0	∞
P17897	Lyz1	Lysozyme C-1	165294086	0	∞
Q9D6E8	Sco2	Putative uncharacterized protein	1.62786e+08	0	∞
G3X9L6	Gm10250	ATP synthase subunit d, mitochondrial	1.61004e+08	0	∞
Q6LEM8	NA	Putative uncharacterized protein (Fragment)	1.51432e+08	0	∞
I6L966	Crp	Pentaxin	1.50303e+08	0	∞
Q8QZT1	Acat1	Acetyl-CoA acetyltransferase, mitochondrial	1.45798e+08	0	∞
Q6XVG2	Cyp2c54	Cytochrome P450 2C54	1.45788e+08	0	∞
A0A140T8S4	Spaca6	Sperm acrosome membrane-associated protein 6 (Fragment)	139443299	0	∞
D3YZX3	Gnb2	Guanine nucleotide-binding protein G(I)/G(S)/G(T) subunit beta-2	1.39115e+08	0	∞
Q569X9	Cyp2c67	Cytochrome P450, family 2, subfamily c, polypeptide 67	1.38597e+08	0	∞
X5J4N8	NA	IgM heavy chain VDJ region (Fragment)	1.38325e+08	0	∞
P21956	Mfge8	Lactadherin	1.35558e+08	0	∞
Q4LDG0	Slc27a5	Bile acyl-CoA synthetase	1.3485e+08	0	∞
A2A5K3	Pltp	Phospholipid transfer protein (Fragment)	1.31765e+08	0	∞
Q8CB17	Fetub	Putative uncharacterized protein	1.30683e+08	0	∞
P63325	Rps10	40S ribosomal protein S10	1.30316e+08	0	∞
B7ZCL8	Mpp1	55 kDa erythrocyte membrane protein	1.29241e+08	0	∞
Q9DCD9	NA	Putative uncharacterized protein	1.28651e+08	0	∞
A0A1D5RM79	Rpl18a	60S ribosomal protein L18a	1.26954e+08	0	∞
P63094	Gnas	Guanine nucleotide-binding protein G(s) subunit alpha isoforms short	1.26858e+08	0	∞
A0A0U1RNP5	Etfb	Electron transfer flavoprotein subunit beta (Fragment)	1.20117e+08	0	∞
P01660	NA	Ig kappa chain V-III region PC 3741/TEPC 111	1.20106e+08	0	∞
Q69DJ0	Jph4	Cytosolic junctophilin 4b	1.17062e+08	0	∞
Q3TXJ4	Sar1a	Putative uncharacterized protein	111568163	0	∞
P56379	Mp68	6.8 kDa mitochondrial proteolipid	1.11165e+08	0	∞
S4R257	Gapdh	Glyceraldehyde-3-phosphate dehydrogenase (Fragment)	1.0917e+08	0	∞
G3UXK5	Bicd1	Protein bicaudal D homolog 1	1.08607e+08	0	∞
A0A1B0GSV7	Cyp2e1	Cytochrome P450 2E1	1.08495e+08	0	∞
B7ZMS6	Chtop	2500003M10Rik protein	1.08278e+08	0	∞
Q8CB77	Eloa	Elongin-A	107387352	0	∞
D3YVZ9	Mrps21	28S ribosomal protein S21, mitochondrial (Fragment)	1.02745e+08	0	∞
Q52L54	Cyp3a11	Cytochrome P450, family 3, subfamily a, polypeptide 11	1.02154e+08	0	∞
Q3V340	Adap2	Putative uncharacterized protein	1.01612e+08	0	∞
O88593	Pglyrp1	Peptidoglycan recognition protein 1	1.01548e+08	0	∞
A0A140T8M4	Igkv8-19	Immunoglobulin kappa variable 8-19	98140553	0	∞
Q9CYH2	Fam213a	Redox-regulatory protein FAM213A	9.76286e+07	0	∞
P47753	Capza1	F-actin-capping protein subunit alpha-1	92866169	0	∞
A0A1B0GSV1	Mrpl17	39S ribosomal protein L17, mitochondrial (Fragment)	89689243	0	∞
Q7TMM9	Tubb2a	Tubulin beta-2A chain	8.86095e+07	0	∞
Q3V061	Trim80	Putative uncharacterized protein	88423173	0	∞
D3YVV1	Tmem30a	Cell cycle control protein 50A	88372194	0	∞
Q8VC94	Rpl11	Rpl11 protein	8.76951e+07	0	∞
A0A1B0GSQ6	Rpl13a	60S ribosomal protein L13a (Fragment)	8.66822e+07	0	∞
P01654	NA	Ig kappa chain V-III region PC 2880/PC 1229	8.60633e+07	0	∞
A0A141CM32	ATP8	ATP synthase protein 8	8.54143e+07	0	∞
Q9CQW2	Arl8b	ADP-ribosylation factor-like protein 8B	8.49057e+07	0	∞
Q3THE2	Myl12b	Myosin regulatory light chain 12B	8.43548e+07	0	∞
G3X9V8	Serpinb3a	MCG129038	84331461	0	∞
F8VPR2	Fmnl2	Formin-like protein 2	82800893	0	∞
Q3TLE8	Cyb5b	Putative uncharacterized protein	8.1244e+07	0	∞
Q921Y2	Imp3	U3 small nucleolar ribonucleoprotein protein IMP3	8.12261e+07	0	∞
P33267	Cyp2f2	Cytochrome P450 2F2	8.01398e+07	0	∞
P10833	Rras	Ras-related protein R-Ras	79963033	0	∞
O78207	H2-D1	H-2D cell surface glycoprotein (Fragment)	7.81819e+07	0	∞
Q3TVU9	Dhrs1	Putative uncharacterized protein	7.78115e+07	0	∞
Q9CTW2	Lipe	Putative uncharacterized protein (Fragment)	7.76738e+07	0	∞
D3Z3G5	Sult1a1	Sulfotransferase	7.69832e+07	0	∞
P00329	Adh1	Alcohol dehydrogenase 1	7.68697e+07	0	∞
Q9DAS9	Gng12	Guanine nucleotide-binding protein G(I)/G(S)/G(O) subunit gamma-12	7.66136e+07	0	∞
Q2TB02	Nfkbid	NF-kappa-B inhibitor delta	76352990	0	∞
A0A0A0MQ76	Nop58	Nucleolar protein 58	7.60014e+07	0	∞
P97384	Anxa11	Annexin A11	7.59301e+07	0	∞
A0A075B5R5	Ighv4-1	Immunoglobulin heavy variable 4-1 (Fragment)	7.53602e+07	0	∞
P68368	Tuba4a	Tubulin alpha-4A chain	7.40139e+07	0	∞
E9Q9P8	Rdh16f1	RDH16 family member 1	7.28662e+07	0	∞
A0A0R4J0M6	Colec11	Collectin-11	7.28321e+07	0	∞
Q8R084	Ugt2b1	UDP-glucuronosyltransferase	7.15441e+07	0	∞
Q3TQD9	Sardh	Putative uncharacterized protein (Fragment)	7.15234e+07	0	∞
Q9DD20	Mettl7b	Methyltransferase-like protein 7B	7.1331e+07	0	∞
B8JI96	Mup14	Major urinary protein 14 (Fragment)	7.12236e+07	0	∞
A0A1L1SUN1	Rpl29	60S ribosomal protein L29 (Fragment)	6.99487e+07	0	∞
A6PWX7	Uqcc1	Ubiquinol-cytochrome-c reductase complex assembly factor 1	6.88241e+07	0	∞
P42703	Lifr	Leukemia inhibitory factor receptor	6.87747e+07	0	∞
Q9WV69	Dmtn	Dematin	68305910	0	∞
O70161	Pip5k1c	Phosphatidylinositol 4-phosphate 5-kinase type-1 gamma	6.82616e+07	0	∞
Q3UDN8	Trim28	Putative uncharacterized protein (Fragment)	67924206	0	∞
B1AX95	Tprgl	Transformation-related protein 63-regulated-like	6.67638e+07	0	∞
Q9D2R8	Mrps33	28S ribosomal protein S33, mitochondrial	6.61709e+07	0	∞
Q8BGA5	Krr1	KRR1 small subunit processome component homolog	6.47327e+07	0	∞
Q812A2	Srgap3	SLIT-ROBO Rho GTPase-activating protein 3	6.33739e+07	0	∞
Q91X83	Mat1a	S-adenosylmethionine synthase isoform type-1	6.25192e+07	0	∞
Q8CGM7	Rbbp1	Retinoblastoma-binding protein 1 (Fragment)	61770011	0	∞
Q3V384	Lace1	Lactation elevated protein 1	6.14089e+07	0	∞
Q9DCP6	0610012G03Rik	Putative uncharacterized protein	58409123	0	∞
P19783	Cox4i1	Cytochrome c oxidase subunit 4 isoform 1, mitochondrial	5.78705e+07	0	∞
Q8C7S2	Lima1	Putative uncharacterized protein	5.63865e+07	0	∞
D3Z2X2	Dnhd1	Dynein heavy chain domain 1	5.63742e+07	0	∞
Q9D0S9	Hint2	Histidine triad nucleotide-binding protein 2, mitochondrial	5.61269e+07	0	∞
Q921L3	Tmco1	Calcium load-activated calcium channel	5.57469e+07	0	∞
Q8BGH2	Samm50	Sorting and assembly machinery component 50 homolog	5.52495e+07	0	∞
Q3TLH6	Fabp5	Putative uncharacterized protein	5.37069e+07	0	∞
P62242	Rps8	40S ribosomal protein S8	5.22813e+07	0	∞
Q8C9B9	Dido1	Death-inducer obliterator 1	51931546	0	∞
Q91WS0	Cisd1	CDGSH iron-sulfur domain-containing protein 1	51403264	0	∞
Q642I5	Cpn2	Cpn2 protein (Fragment)	5.11108e+07	0	∞
Q9CQF0	Mrpl11	39S ribosomal protein L11, mitochondrial	5.03504e+07	0	∞
O55222	Ilk	Integrin-linked protein kinase	5.00533e+07	0	∞
P14869	Rplp0	60S acidic ribosomal protein P0	4.98782e+07	0	∞
B1B1D8	Mrpl2	39S ribosomal protein L2, mitochondrial	4.97844e+07	0	∞
P35293	Rab18	Ras-related protein Rab-18	48720640	0	∞
A0A140T8M5	Igkv6-15	Immunoglobulin kappa variable 6-15 (Fragment)	4.8593e+07	0	∞
A0A0A6YX05	Atp1b1	Sodium/potassium-transporting ATPase subunit beta (Fragment)	48408415	0	∞
O88844	Idh1	Isocitrate dehydrogenase [NADP] cytoplasmic	4.83662e+07	0	∞
Q99K67	Aass	Alpha-aminoadipic semialdehyde synthase, mitochondrial	4.83239e+07	0	∞
Q3U6Q5	Lyn	Tyrosine-protein kinase	4.79008e+07	0	∞
Q8VEH3	Arl8a	ADP-ribosylation factor-like protein 8A	4.78544e+07	0	∞
Q80XK1	Cyp2a5	Cyp2a5 protein (Fragment)	4.74503e+07	0	∞
Q8VCZ9	Prodh2	Hydroxyproline dehydrogenase	4.7383e+07	0	∞
O08601	Mttp	Microsomal triglyceride transfer protein large subunit	4.72556e+07	0	∞
Q8K2S8	Uqcrc1	Uqcrc1 protein	4.72418e+07	0	∞
Q3TGN5	Hnrnpu	Putative uncharacterized protein	4.66439e+07	0	∞
A0A087WQ54	Gm28285	Uncharacterized protein (Fragment)	4.64329e+07	0	∞
Q9Z2I8	Suclg2	Succinate--CoA ligase [GDP-forming] subunit beta, mitochondrial	46303597	0	∞
Q4VA93	Prkca	Protein kinase C	4.61355e+07	0	∞
E9PUL7	Nat8f1	N-acetyltransferase 8 (GCN5-related) family member 1	4.51425e+07	0	∞
D3YWT0	Sec11a	Signal peptidase complex catalytic subunit SEC11	4.51171e+07	0	∞
Q8BNF3	Tpp1	Putative uncharacterized protein	44711707	0	∞
A0A0G2JEU1	Aldh2	Aldehyde dehydrogenase, mitochondrial	4.44955e+07	0	∞
A3KGU5	Sptan1	Spectrin alpha chain, non-erythrocytic 1	4.43732e+07	0	∞
Q61387	Cox7a2l	Cytochrome c oxidase subunit 7A-related protein, mitochondrial	44093387	0	∞
P70279	Surf6	Surfeit locus protein 6	4.35999e+07	0	∞
E9Q175	Myo6	Unconventional myosin-VI	4.27929e+07	0	∞
E9Q634	Myo1e	Unconventional myosin-Ie	4.2385e+07	0	∞
P19324	Serpinh1	Serpin H1	4.22738e+07	0	∞
Q9D7J4	Cox20	Cytochrome c oxidase protein 20 homolog	4.19401e+07	0	∞
Q3UIJ1	Exd2	Putative uncharacterized protein	4.19396e+07	0	∞
Q9DC70	Ndufs7	NADH dehydrogenase [ubiquinone] iron-sulfur protein 7, mitochondrial	4.14151e+07	0	∞
Q8BIG7	Comtd1	Catechol O-methyltransferase domain-containing protein 1	4.11215e+07	0	∞
Q60575	Kif1b	Kinesin-like protein KIF1B	4.10366e+07	0	∞
Q8C5C0	Samhd1	Putative uncharacterized protein	4.07325e+07	0	∞
Q3T9X3	Dnm2	Dynamin-2	3.9849e+07	0	∞
Q6RJ38	H2-D1	MHC class I heavy chain maturation peptide H-2D(D) (Fragment)	3.96513e+07	0	∞
Q8C7H1	Mmaa	Methylmalonic aciduria type A homolog, mitochondrial	3.95354e+07	0	∞
Q8K0W0	F13b	Coagulation factor XIII, beta subunit	3.92506e+07	0	∞
Q9DCU6	Mrpl4	39S ribosomal protein L4, mitochondrial	3.86113e+07	0	∞
A0A0R4J083	Acadl	Long-chain-specific acyl-CoA dehydrogenase, mitochondrial	3.80523e+07	0	∞
D3YUK4	Ndufb10	NADH dehydrogenase [ubiquinone] 1 beta subcomplex subunit 10 (Fragment)	3.75233e+07	0	∞
P05784	Krt18	Keratin, type I cytoskeletal 18	3.72477e+07	0	∞
P55096	Abcd3	ATP-binding cassette sub-family D member 3	3.72287e+07	0	∞
P47754	Capza2	F-actin-capping protein subunit alpha-2	3.71713e+07	0	∞
Q99N92	Mrpl27	39S ribosomal protein L27, mitochondrial	3.70271e+07	0	∞
Q3U8B9	Rpl7l1	Putative uncharacterized protein (Fragment)	3.63394e+07	0	∞
O54752	Naglu	Naglu	36010745	0	∞
Q7TMY2	Acadsb	Acyl-Coenzyme A dehydrogenase, short/branched chain	3.54741e+07	0	∞
Q566I6	C1ra	Complement component 1, r subcomponent	3.5388e+07	0	∞
A2AFI9	Rbbp7	Histone-binding protein RBBP7	3.50996e+07	0	∞
A2AS89	Agmat	Agmatinase, mitochondrial	3.49762e+07	0	∞
D6REF7	Sgpl1	Sphingosine-1-phosphate lyase 1	3.49202e+07	0	∞
P63037	Dnaja1	DnaJ homolog subfamily A member 1	3.48966e+07	0	∞
Q8BH95	Echs1	Enoyl-CoA hydratase, mitochondrial	3.45047e+07	0	∞
D6RJ60	Eif4a2	Eukaryotic initiation factor 4A-II	34025277	0	∞
Q3TYL9	Cnp	2',3'-cyclic-nucleotide 3'-phosphodiesterase	3.39789e+07	0	∞
Q66GT5	Ptpmt1	Phosphatidylglycerophosphatase and protein-tyrosine phosphatase 1	3.35244e+07	0	∞
Q8R3X4	Timm44	Timm44 protein (Fragment)	3.3524e+07	0	∞
P01642	Gm10881	Ig kappa chain V-V region L7 (Fragment)	33405022	0	∞
Q684I8	Idh3g	Isocitrate dehydrogenase [NAD] subunit, mitochondrial (Fragment)	3.32248e+07	0	∞
E9PXG7	Hsd3b3	3 beta-hydroxysteroid dehydrogenase/Delta 5-->4-isomerase type 3	3.32135e+07	0	∞
Q497V8	2310061I04Rik	2310061I04Rik protein	33129618	0	∞
Q5SYD0	Myo1d	Unconventional myosin-Id	3.31088e+07	0	∞
P11499	Hsp90ab1	Heat shock protein HSP 90-beta	3.27958e+07	0	∞
Q9Z0X1	Aifm1	Apoptosis-inducing factor 1, mitochondrial	3.27291e+07	0	∞
P35486	Pdha1	Pyruvate dehydrogenase E1 component subunit alpha, somatic form, mitochondrial	3.24779e+07	0	∞
D3Z2K2	Mrps14	28S ribosomal protein S14, mitochondrial	3.22656e+07	0	∞
M0QWL7	Rab23	Ras-related protein Rab-23	32058344	0	∞
Q8VCN0	Agt	Agt protein	3.17438e+07	0	∞
O35203	Vmn2r30	Putative pheromone receptor	3.16601e+07	0	∞
P01643	NA	Ig kappa chain V-V region MOPC 173	3.15438e+07	0	∞
Q3U9U5	Bcap31	Putative uncharacterized protein	3.13757e+07	0	∞
Q05DV1	Por	NADPH--cytochrome P450 reductase	31344945	0	∞
Q69ZP3	Pnkd	Probable hydrolase PNKD	3.13151e+07	0	∞
Q9CTK7	Pik3cb	Putative uncharacterized protein (Fragment)	3.11778e+07	0	∞
Q9DAT5	Trmu	Mitochondrial tRNA-specific 2-thiouridylase 1	3.10674e+07	0	∞
Q3UHR1	Fn1	Putative uncharacterized protein (Fragment)	3.10208e+07	0	∞
Q5XG73	Acbd5	Acyl-CoA-binding domain-containing protein 5	3.06583e+07	0	∞
Q9DAC2	C8g	Complement component 8, gamma subunit, isoform CRA_b	3.04575e+07	0	∞
Q3TT85	Pus1	tRNA pseudouridine synthase	3.0048e+07	0	∞
P11928	Oas1a	2'-5'-oligoadenylate synthase 1A	2.99295e+07	0	∞
B2RY90	Isoc2a	Isoc2a protein	2.99152e+07	0	∞
Q6QMT3	NA	CSRP2 (Fragment)	2.98949e+07	0	∞
Q07417	Acads	Short-chain specific acyl-CoA dehydrogenase, mitochondrial	2.94399e+07	0	∞
Q3TLY7	Mrps11	Putative uncharacterized protein	2.94128e+07	0	∞
G3UZZ2	Tapbp	Tapasin (Fragment)	2.93469e+07	0	∞
Q99N91	Mrpl34	39S ribosomal protein L34, mitochondrial	2.89839e+07	0	∞
Q8BH80	Vapb	Putative uncharacterized protein	2.85729e+07	0	∞
Q9CQN7	Mrpl41	39S ribosomal protein L41, mitochondrial	2.85681e+07	0	∞
Q9Z2R8	NA	Extracellular matrix protein	2.7941e+07	0	∞
Q8C3Z3	Tmod3	Putative uncharacterized protein (Fragment)	27748641	0	∞
Q3UEN9	Agxt	Serine--pyruvate aminotransferase	27382246	0	∞
P62315	Snrpd1	Small nuclear ribonucleoprotein Sm D1	2.70667e+07	0	∞
Q3UZL8	Srp72	Putative uncharacterized protein (Fragment)	2.69255e+07	0	∞
Q9CZK0	Snx9	Putative uncharacterized protein (Fragment)	2.68978e+07	0	∞
A0A0A0MQM3	Cyb5r3	NADH-cytochrome b5 reductase 3 (Fragment)	2.67852e+07	0	∞
Q9CQS6	Gkn2	Gastrokine-2	2.67843e+07	0	∞
E9PY45	Slc25a22	Mitochondrial glutamate carrier 1 (Fragment)	2.65392e+07	0	∞
Q6LAL7	NA	Beta-2 glycoprotein I (Fragment)	2.65014e+07	0	∞
P38060	Hmgcl	Hydroxymethylglutaryl-CoA lyase, mitochondrial	2.64687e+07	0	∞
P49586	Pcyt1a	Choline-phosphate cytidylyltransferase A	26436836	0	∞
Q8K0U4	Hspa12a	Heat shock 70 kDa protein 12A	2.64073e+07	0	∞
G3UZL4	Rab11b	Ras-related protein Rab-11B (Fragment)	26387865	0	∞
Q3TI95	Psmd8	Putative uncharacterized protein	2.6145e+07	0	∞
Q3UWT7	Pld1	Putative uncharacterized protein (Fragment)	26028337	0	∞
Q8R582	Hnrnpf	Hnrpf protein (Fragment)	25842108	0	∞
F6TUL9	Vsig4	V-set and immunoglobulin domain-containing 4	25793554	0	∞
P63038	Hspd1	60 kDa heat shock protein, mitochondrial	2.56243e+07	0	∞
Q14BX6	4933415F23Rik	4933415F23Rik protein	2.54491e+07	0	∞
Q3UJU9	Rmdn3	Regulator of microtubule dynamics protein 3	2.5412e+07	0	∞
A1L2Z3	Emc1	C230096C10Rik protein	2.52887e+07	0	∞
Q99KI0	Aco2	Aconitate hydratase, mitochondrial	2.52792e+07	0	∞
P98203	Arvcf	Armadillo repeat protein deleted in velo-cardio-facial syndrome homolog	2.5222e+07	0	∞
Q8R3X7	Pck2	Pck2 protein (Fragment)	2.47068e+07	0	∞
P09055	Itgb1	Integrin beta-1	2.46865e+07	0	∞
P04940	NA	Ig kappa chain V-VI region NQ2-17.4.1	2.45999e+07	0	∞
Q9CYW4	Hdhd3	Haloacid dehalogenase-like hydrolase domain-containing protein 3	2.43684e+07	0	∞
Q9D051	Pdhb	Pyruvate dehydrogenase E1 component subunit beta, mitochondrial	2.42478e+07	0	∞
A0A0A1HAM8	Marcks	80K protein	2.42221e+07	0	∞
J7NUP1	Irgm1	Immunity-related GTPase family M protein 1	2.41706e+07	0	∞
Q9DCJ5	Ndufa8	NADH dehydrogenase [ubiquinone] 1 alpha subcomplex subunit 8	2.37332e+07	0	∞
J7PDL1	Ifggd1	Interferon-gamma-inducible GTPase Ifggd1 protein	2.36778e+07	0	∞
E2FHV9	NA	Protease serine 34	2.34468e+07	0	∞
P17427	Ap2a2	AP-2 complex subunit alpha-2	2.33254e+07	0	∞
A2MXS5	Iglv1	A6 anti-[4-hydroxy-3-nitrophenyl(Phenolate form)] acetyl mAb V-L region (Fragment)	2.32145e+07	0	∞
Q9CQJ1	Higd2a	HIG1 domain family member 2A	2.32058e+07	0	∞
Q6KAL9	Myo1f	MFLJ00395 protein (Fragment)	2.31252e+07	0	∞
Q9DCU9	Hoga1	4-hydroxy-2-oxoglutarate aldolase, mitochondrial	2.29447e+07	0	∞
Q3TW01	Rab32	Putative uncharacterized protein	2.27316e+07	0	∞
F6SH61	Spag9	C-Jun-amino-terminal kinase-interacting protein 4 (Fragment)	22685204	0	∞
H3BKL5	Acaa1a	3-ketoacyl-CoA thiolase A, peroxisomal	2.26298e+07	0	∞
Q9CQ75	Ndufa2	NADH dehydrogenase [ubiquinone] 1 alpha subcomplex subunit 2	22463922	0	∞
Q99N87	Mrps5	28S ribosomal protein S5, mitochondrial	2.24043e+07	0	∞
Q3UA79	Tap2	Putative uncharacterized protein	22393202	0	∞
O35658	C1qbp	Complement component 1 Q subcomponent-binding protein, mitochondrial	2.22999e+07	0	∞
Q9D880	Timm50	Mitochondrial import inner membrane translocase subunit TIM50	2.22683e+07	0	∞
P09671	Sod2	Superoxide dismutase [Mn], mitochondrial	22150433	0	∞
E0CX20	Bud31	Protein BUD31 homolog	2.15757e+07	0	∞
P17426	Ap2a1	AP-2 complex subunit alpha-1	2.15744e+07	0	∞
A0A0J9YVC7	Mpv17	Protein Mpv17 (Fragment)	2.14483e+07	0	∞
Q8K2Y7	Mrpl47	39S ribosomal protein L47, mitochondrial	2.06006e+07	0	∞
A0A0A6YWR4	Traf3ip3	TRAF3-interacting JNK-activating modulator	20498987	0	∞
P08113	Hsp90b1	Endoplasmin	2.04864e+07	0	∞
B9EKK3	Iqgap2	IQ motif containing GTPase activating protein 2	2.03066e+07	0	∞
Q3V2N5	Sntb2	Putative uncharacterized protein	2.02872e+07	0	∞
A1A4A8	Lactb	Lactb protein (Fragment)	20256525	0	∞
A0A0N4SUV4	Cyp26b1	Cytochrome P450 26B1	2.01583e+07	0	∞
P21440	Abcb4	Phosphatidylcholine translocator ABCB4	2.00503e+07	0	∞
P01675	NA	Ig kappa chain V-VI region XRPC 44	2.00139e+07	0	∞
Q3UXZ6	Fam81a	Protein FAM81A	1.97653e+07	0	∞
Q3US07	Ctnnd2	Putative uncharacterized protein	1.92353e+07	0	∞
Q3TRR8	Efemp1	Putative uncharacterized protein (Fragment)	19032743	0	∞
Q9EQ45	Vmn1r46	Vomeronasal type-1 receptor 46	18949160	0	∞
O54994	Atp2a2	Sarcoplasmic reticulum Ca2+-ATPase (Fragment)	1.89324e+07	0	∞
B2RXR1	Ccdc88b	Coiled-coil domain containing 88B	1.88939e+07	0	∞
A0A087WPL5	Dhx9	ATP-dependent RNA helicase A	1.88307e+07	0	∞
Q3UT19	Prpf3	Putative uncharacterized protein	1.88187e+07	0	∞
Q9CZS1	Aldh1b1	Aldehyde dehydrogenase X, mitochondrial	18798804	0	∞
A0A0R4J1U7	Rasal3	RAS protein activator-like-3	1.84245e+07	0	∞
Q32M21	Gsdma2	Gasdermin-A2	1.83641e+07	0	∞
Q3U4F0	Sfxn3	Putative uncharacterized protein	1.82741e+07	0	∞
P08074	Cbr2	Carbonyl reductase [NADPH] 2	1.81087e+07	0	∞
Q6LAF6	Ctsb	Cathepsin B (Fragment)	1.79174e+07	0	∞
Q9CPR5	Mrpl15	39S ribosomal protein L15, mitochondrial	1.77977e+07	0	∞
P52196	Tst	Thiosulfate sulfurtransferase	1.77421e+07	0	∞
H3BJI7	Methig1	Methyltransferase hypoxia-inducible domain-containing 1	1.77224e+07	0	∞
Q3TIP1	Slc3a2	Putative uncharacterized protein (Fragment)	1.77196e+07	0	∞
Q99P30	Nudt7	Peroxisomal coenzyme A diphosphatase NUDT7	1.76993e+07	0	∞
Q99JB2	Stoml2	Stomatin-like protein 2, mitochondrial	1.75333e+07	0	∞
Q8R216	Sirt4	NAD-dependent protein lipoamidase sirtuin-4, mitochondrial	1.74718e+07	0	∞
Q3TJY5	Ik	Putative uncharacterized protein (Fragment)	17433019	0	∞
Q3TEU8	Coro1c	Coronin	1.73389e+07	0	∞
A0A0G2JFP9	Vcam1	Vascular cell adhesion protein 1 (Fragment)	1.73022e+07	0	∞
Q6PEA6	Rad51l1	Rad51l1 protein	1.72461e+07	0	∞
Q3TVD9	Mccc1	Putative uncharacterized protein	1.71663e+07	0	∞
Q3TW74	Mthfd1	Putative uncharacterized protein	1.7017e+07	0	∞
Q3TFE8	Kpnb1	Putative uncharacterized protein	1.69484e+07	0	∞
Q9CQA1	Trappc5	Trafficking protein particle complex subunit 5	1.68794e+07	0	∞
Q5SS83	Flot2	Flotillin 2, isoform CRA_a	1.67477e+07	0	∞
F7BB92	Clpx	ATP-dependent Clp protease ATP-binding subunit clpX-like, mitochondrial (Fragment)	16721939	0	∞
A0A0U1RPW2	Tjp1	Tight junction protein ZO-1	1.6621e+07	0	∞
Q3U781	Srsf3	MCG21131, isoform CRA_a	1.65864e+07	0	∞
Q91VE6	Nifk	MKI67 FHA domain-interacting nucleolar phosphoprotein	1.63861e+07	0	∞
G5E889	Mto1	Mitochondrial translation optimization 1 homolog (S. cerevisiae), isoform CRA_b	1.62923e+07	0	∞
A0A0R4J0S1	Cdc42ep1	Cdc42 effector protein 1	1.62702e+07	0	∞
P50285	Fmo1	Dimethylaniline monooxygenase [N-oxide-forming] 1	1.62314e+07	0	∞
Q7TPW2	Slc16a10	Slc16a10 protein	1.56771e+07	0	∞
Q9DC16	Ergic1	Endoplasmic reticulum-Golgi intermediate compartment protein 1	1.54304e+07	0	∞
P70274	Selenop	Selenoprotein P	1.53245e+07	0	∞
Q78NS1	Rtn4	Reticulon	1.49752e+07	0	∞
Q6ZPF8	Ears2	MKIAA1970 protein (Fragment)	1.46799e+07	0	∞
Q8CC88	Vwa8	von Willebrand factor A domain-containing protein 8	1.43979e+07	0	∞
Q9ES97	Rtn3	Reticulon-3	1.42124e+07	0	∞
O08749	Dld	Dihydrolipoyl dehydrogenase, mitochondrial	1.40618e+07	0	∞
P20491	Fcer1g	High affinity immunoglobulin epsilon receptor subunit gamma	1.38788e+07	0	∞
E9QNQ4	Rapgef2	Rap guanine nucleotide exchange factor 2	1.35984e+07	0	∞
Q8BP60	NA	Putative uncharacterized protein	13591139	0	∞
D6RCG2	Alg5	Dolichyl-phosphate beta-glucosyltransferase	13543864	0	∞
P62911	Rpl32	60S ribosomal protein L32	1.35326e+07	0	∞
Q8K0E8	Fgb	Fibrinogen beta chain	1.34716e+07	0	∞
D3Z1F5	Keg1	Glycine N-acyltransferase-like protein Keg1 (Fragment)	1.34539e+07	0	∞
Q9EP72	Emc7	ER membrane protein complex subunit 7	1.34146e+07	0	∞
Q5EBH4	Dmgdh	Dimethylglycine dehydrogenase	1.34098e+07	0	∞
Q9CQJ8	Ndufb9	NADH dehydrogenase [ubiquinone] 1 beta subcomplex subunit 9	1.33778e+07	0	∞
Q8BG34	Ubxn10	UBX domain-containing protein 10	1.3343e+07	0	∞
Q3TFF0	Dnaja2	Putative uncharacterized protein	1.32407e+07	0	∞
Q8BLM5	Tmed9	Putative uncharacterized protein	1.29939e+07	0	∞
F8WHU8	Slirp	SRA stem-loop-interacting RNA-binding protein, mitochondrial (Fragment)	12918748	0	∞
Q9ERS2	Ndufa13	NADH dehydrogenase [ubiquinone] 1 alpha subcomplex subunit 13	1.26921e+07	0	∞
Q8C6Q7	Ptprc	Putative uncharacterized protein (Fragment)	12532254	0	∞
F6RBY3	Alg2	Alpha-1,3/1,6-mannosyltransferase ALG2 (Fragment)	1.24756e+07	0	∞
Q91W64	Cyp2c70	Cytochrome P450 2C70	1.24526e+07	0	∞
Q3UXH8	Hdac2	Putative uncharacterized protein (Fragment)	12406994	0	∞
A0A0R4J150	Osbpl8	Oxysterol-binding protein	1.23656e+07	0	∞
D3YYR5	P2rx4	P2X purinoceptor 4	1.23566e+07	0	∞
Q9DCC8	Tomm20	Mitochondrial import receptor subunit TOM20 homolog	1.19874e+07	0	∞
A0A1L1SR69	Higd1a	HIG1 domain family member 1A, mitochondrial (Fragment)	1.19187e+07	0	∞
O89069	Eef2	Elongation factor 2 (Fragment)	1.19147e+07	0	∞
F7CUQ1	Bak1	Bcl-2 homologous antagonist/killer (Fragment)	1.16697e+07	0	∞
Q3UNZ8	NA	Quinone oxidoreductase-like protein 2	1.16128e+07	0	∞
P46460	Nsf	Vesicle-fusing ATPase	11576568	0	∞
V9GXJ9	Kri1	Protein KRI1 homolog	1.15171e+07	0	∞
Q9DBH5	Lman2	Vesicular integral-membrane protein VIP36	1.14304e+07	0	∞
Q501J7	Phactr4	Phosphatase and actin regulator 4	1.12611e+07	0	∞
G5E8Y6	Ehbp1l1	EH domain-binding protein 1-like protein 1	1.12515e+07	0	∞
Q9D950	mCG_10680	Triacylglycerol lipase	1.11701e+07	0	∞
Q8BW35	NA	Putative uncharacterized protein (Fragment)	1.10545e+07	0	∞
G3X926	Rpf2	MCG1407, isoform CRA_a	1.07667e+07	0	∞
Q8C6G4	Rasa3	Putative uncharacterized protein	1.0747e+07	0	∞
A0A0U1RPY6	Arl6ip1	ADP-ribosylation factor-like protein 6-interacting protein 1 (Fragment)	1.07247e+07	0	∞
G3X922	Dnajc13	DnaJ heat shock protein family (Hsp40) member C13	1.04846e+07	0	∞
Q99L88	Sntb1	Beta-1-syntrophin	1.04676e+07	0	∞
Q5U458	Dnajc11	DnaJ homolog subfamily C member 11	1.03528e+07	0	∞
Q9CSN9	Rps23	Putative uncharacterized protein (Fragment)	1.0348e+07	0	∞
P27046	Man2a1	Alpha-mannosidase 2	1.03449e+07	0	∞
D3Z2J6	Tmx2	Thioredoxin-related transmembrane protein 2	1.02615e+07	0	∞
P28230	Gjb1	Gap junction beta-1 protein	1.02069e+07	0	∞
Q6A096	Mrps27	MKIAA0264 protein (Fragment)	9.90169e+06	0	∞
Q3TJN9	Ptgs1	Putative uncharacterized protein	9.81279e+06	0	∞
E9Q453	Tpm1	Tropomyosin alpha-1 chain	9.67828e+06	0	∞
Q63918	Sdpr	Serum deprivation-response protein	9.52053e+06	0	∞
B1AW94	Pacsin3	Protein kinase C and casein kinase II substrate protein 3 (Fragment)	9.48309e+06	0	∞
G5E850	Cyb5a	Cytochrome b-5, isoform CRA_a	9.33231e+06	0	∞
E9Q1J7	Pccb	Propionyl-CoA carboxylase beta chain, mitochondrial	9298992	0	∞
Z4YJV4	Ogdh	2-oxoglutarate dehydrogenase, mitochondrial	9.27016e+06	0	∞
F6WYM0	Sept2	Septin-2 (Fragment)	9046238	0	∞
Q920A7	Afg3l1	AFG3-like protein 1	8.93246e+06	0	∞
E9PWS2	Serpinf1	Pigment epithelium-derived factor	8.83927e+06	0	∞
O35728	Cyp4a14	Cytochrome P450 4A14	8.78854e+06	0	∞
A0A1D5RLI1	Cyp2c44	Cytochrome P450, family 2, subfamily c, polypeptide 44	8.72356e+06	0	∞
A0A0U1RNL7	Bckdk	[3-methyl-2-oxobutanoate dehydrogenase [lipoamide]] kinase, mitochondrial	8.51965e+06	0	∞
Q8R126	Gltscr2	Gltscr2 protein (Fragment)	8.36821e+06	0	∞
Q8R164	Bphl	Valacyclovir hydrolase	8.30568e+06	0	∞
E9Q1Y3	Apob	Apolipoprotein B-100 (Fragment)	8.26761e+06	0	∞
A0A0U1RP87	Vamp5	Vesicle-associated membrane protein 5	8.25386e+06	0	∞
Q6RI63	Fam120b	Constitutive coactivator of peroxisome proliferator-activated receptor gamma	8227958	0	∞
Q3U480	Nop9	Putative uncharacterized protein	8.1028e+06	0	∞
Q8JZM0	Tfb1m	Dimethyladenosine transferase 1, mitochondrial	8042452	0	∞
Q3UQD0	Tomm40	Putative uncharacterized protein (Fragment)	7.98998e+06	0	∞
O54784	Dapk3	Death-associated protein kinase 3	7892779	0	∞
Q3TFD0	Shmt2	Serine hydroxymethyltransferase	7.75228e+06	0	∞
J3QPT6	Asgr1	Asialoglycoprotein receptor 1 (Fragment)	7.70058e+06	0	∞
Q8C872	Tfrc	Putative uncharacterized protein	7.5805e+06	0	∞
Q4FZG5	Arpc2	Arp2/3 complex 34 kDa subunit (Fragment)	7.34447e+06	0	∞
Q3TSS8	Mbtd1	Putative uncharacterized protein (Fragment)	7.0372e+06	0	∞
Q3UFK8	Frmd8	FERM domain-containing protein 8	6.98804e+06	0	∞
A0A0A6YWS3	Lbr	Lamin-B receptor (Fragment)	6.89549e+06	0	∞
P35282	Rab21	Ras-related protein Rab-21	6.88211e+06	0	∞
A0A1L1SUY8	Vps13c	Vacuolar protein sorting-associated protein 13C	6.8208e+06	0	∞
Q9WVM8	Aadat	Kynurenine/alpha-aminoadipate aminotransferase, mitochondrial	6.1686e+06	0	∞
Q8K2M0	Mrpl38	39S ribosomal protein L38, mitochondrial	5.87333e+06	0	∞
Q3TBA2	Arpc1b	Putative uncharacterized protein	5784774	0	∞
A0A0U1RQ09	Ctf1	Cardiotrophin-1 (Fragment)	5.77581e+06	0	∞
Q9D9C1	Atad1	Putative uncharacterized protein (Fragment)	5.36436e+06	0	∞
Q3U8P8	Jak1	Tyrosine-protein kinase	5360792	0	∞
Q8VDT9	Mrpl50	39S ribosomal protein L50, mitochondrial	5194424	0	∞
A1A557	Comp	Cartilage oligomeric matrix protein	5155707	0	∞
A0A087WSI8	Acad11	Acyl-CoA dehydrogenase family member 11 (Fragment)	5076973	0	∞
Q921V3	Nfs1	Nitrogen fixation gene 1 (S. cerevisiae)	4.736e+06	0	∞
F6R7D9	Msmb	Beta-microseminoprotein (Fragment)	4.60487e+06	0	∞
G3UYK9	Dtnb	Dystrobrevin beta (Fragment)	4.58264e+06	0	∞
Q9R1S7	Abcc6	Multidrug resistance-associated protein 6	4.48988e+06	0	∞
Q5FWH6	Arhgef15	Rho guanine nucleotide exchange factor 15	3.87574e+06	0	∞
Q9DBC9	Tha1	Putative uncharacterized protein	3.60236e+06	0	∞
A0A0G2JES1	Aspm	Abnormal spindle-like microcephaly-associated protein homolog	2.85898e+06	0	∞
Q63880	Ces3a	Carboxylesterase 3A	2.78129e+06	0	∞
P27786	Cyp17a1	Steroid 17-alpha-hydroxylase/17,20 lyase	2.66361e+06	0	∞
Q3TB04	Frmd4a	FERM domain-containing protein 4A	1.90713e+06	0	∞
Q9EP78	Chst7	Carbohydrate sulfotransferase 7	1.83163e+06	0	∞
Q8BGW6	Stk32a	Serine/threonine-protein kinase 32A	1.28565e+06	0	∞
Q3UVF5	Cux2	Putative uncharacterized protein	964491	0	∞
Q9EQ68	junctin	Junctin (Fragment)	868829	0	∞
O70138	Mmp8	Neutrophil collagenase	721038	0	∞
Q91WP0	Masp2	Mannan-binding lectin serine protease 2	5.81062e+09	5.82169e+07	99.8098
Q8CIR9	Masp3	Serine protease MASP3 (Fragment)	2.01707e+08	4.81244e+06	41.9135
Q6PF96	Etfdh	Electron transfer flavoprotein-ubiquinone oxidoreductase, mitochondrial	3.83687e+08	1.04773e+07	36.6209
P98064	Masp1	Mannan-binding lectin serine protease 1	2.9029e+09	8.92069e+07	32.5412
Q8BQ07	R3hdm1	Putative uncharacterized protein (Fragment)	1384683779	42947457	32.2413
Q5RKP0	Vat1	Vat1 protein (Fragment)	1.95967e+08	6.766e+06	28.9635
P97290	Serping1	Plasma protease C1 inhibitor	1.81705e+09	9.10645e+07	19.9534
Q61425	Hadh	Hydroxyacyl-coenzyme A dehydrogenase, mitochondrial	5.74745e+07	3.12851e+06	18.3712
F6T4M4	Srrm1	Serine/arginine repetitive matrix protein 1 (Fragment)	3275850749	2.179e+08	15.0338
A0A075B5K2	Igkv9-124	Immunoglobulin kappa chain variable 9-124	1.34889e+08	10124888	13.3225
P35550	Fbl	rRNA 2'-O-methyltransferase fibrillarin	1.14546e+08	9.6845e+06	11.8278
P97351	Rps3a	40S ribosomal protein S3a	1.142e+08	9955269	11.4714
Q9JJF3	Riox1	Ribosomal oxygenase 1	3.74862e+07	3.28759e+06	11.4023
A0JLV3	Hist1h2bj	Histone H2B (Fragment)	1.15269e+09	1.03271e+08	11.1618
Q60759	Gcdh	Glutaryl-CoA dehydrogenase, mitochondrial	1.81876e+08	1.65258e+07	11.0056
B9EIU2	C4a	C4a protein	1.36111e+09	1.50606e+08	9.03756
Q61636	Utrn	G-utrophin (Predicted protein)	9.16532e+07	1.0585e+07	8.65878
O55126	Gbas	Protein NipSnap homolog 2	8.23692e+08	9.67328e+07	8.51512
Q9D9P1	Chchd3	MICOS complex subunit	3.39572e+07	4.20036e+06	8.08437
Q9CSF9	Rsl1d1	Putative uncharacterized protein (Fragment)	3.7915e+07	4.94733e+06	7.66373
D3Z6I8	Tpm3	Tropomyosin alpha-3 chain	9.90013e+07	1.32998e+07	7.44381
P01029	C4b	Complement C4-B	1.51492e+09	2.11104e+08	7.17619
A0A140T8N0	Igkv9-120	Immunoglobulin kappa chain variable 9-120 (Fragment)	2.86614e+08	40919465	7.00435
P42125	Eci1	Enoyl-CoA delta isomerase 1, mitochondrial	1.53522e+08	2.21248e+07	6.93892
P01632	Igkv7-33	Ig kappa chain V-I region S107A	5.78514e+08	8.38043e+07	6.90315
Q8C163	Exog	Nuclease EXOG, mitochondrial	112814081	1.6715e+07	6.74926
Q99LC5	Etfa	Electron transfer flavoprotein subunit alpha, mitochondrial	1.72717e+08	2.62113e+07	6.58942
Q9WUM5	Suclg1	Succinate--CoA ligase [ADP/GDP-forming] subunit alpha, mitochondrial	4.44795e+07	6.92856e+06	6.41974
Q8CHT0	Aldh4a1	Delta-1-pyrroline-5-carboxylate dehydrogenase, mitochondrial	7.771e+07	1.21469e+07	6.39749
P38647	Hspa9	Stress-70 protein, mitochondrial	1.01689e+08	1.65163e+07	6.1569
P39039	Mbl1	Mannose-binding protein A	3.23412e+08	5.46063e+07	5.92261
O88967	Yme1l1	ATP-dependent zinc metalloprotease YME1L1	1.94036e+07	3.38473e+06	5.73269
D3Z4D6	Uqcc2	Ubiquinol-cytochrome-c reductase complex assembly factor 2	1.76059e+08	31653016	5.56216
Q3TQY2	Dctn4	Putative uncharacterized protein	4.04617e+07	7.3031e+06	5.54035
P27659	Rpl3	60S ribosomal protein L3	1.80896e+08	3.322e+07	5.44541
Q8C196	Cps1	Carbamoyl-phosphate synthase [ammonia], mitochondrial	1.84434e+09	3.47901e+08	5.30133
Q9DBG1	Cyp27a1	Sterol 26-hydroxylase, mitochondrial	2.96494e+08	5.61812e+07	5.27747
Q9EQK5	Mvp	Major vault protein	9.78604e+07	1.88624e+07	5.18813
Q5SUA5	Myo1g	Unconventional myosin-Ig	9.11367e+07	1.75956e+07	5.17952
Q91YK6	Rpl23a	Rpl23a protein (Fragment)	7.71464e+07	1.49743e+07	5.15191
P62827	Ran	GTP-binding nuclear protein Ran	1.32213e+08	2.56849e+07	5.14751
A0A140T8T4	Rpl9-ps6	Uncharacterized protein	1.16222e+09	2.28155e+08	5.09397
Q8CA04	Mrpl9	Putative uncharacterized protein	7.33789e+07	14701399	4.99129
Q5M9N6	Rpl37a	Rpl37a protein	88621397	1.77723e+07	4.9865
Q61782	NA	Type I epidermal keratin mRNA, 3'end (Fragment)	3.47241e+09	6.9873e+08	4.96961
P62900	Rpl31	60S ribosomal protein L31	1.21323e+09	244219875	4.96779
Q3TR93	Decr2	Putative uncharacterized protein	57236912	11580937	4.94234
P45952	Acadm	Medium-chain specific acyl-CoA dehydrogenase, mitochondrial	1.27512e+08	2.70875e+07	4.70741
Q921S7	Mrpl37	39S ribosomal protein L37, mitochondrial	8.0327e+07	17220245	4.66468
A0A075B5M7	Igkv5-39	Immunoglobulin kappa variable 5-39	1.87078e+08	4.03279e+07	4.63893
Q9CQV1	Pam16	Mitochondrial import inner membrane translocase subunit TIM16	6.39959e+07	1.42768e+07	4.4825
Q8BGX2	Timm29	Mitochondrial import inner membrane translocase subunit Tim29	5.35039e+07	1.1996e+07	4.46015
Q8CCF0	Prpf31	U4/U6 small nuclear ribonucleoprotein Prp31	1.4712e+08	3.45172e+07	4.26221
G5E8R3	Pcx	Pyruvate carboxylase	8.09787e+07	1.90602e+07	4.24856
Q9R0X4	Acot9	Acyl-coenzyme A thioesterase 9, mitochondrial	1.06418e+08	2.51445e+07	4.23225
E9Q221	Slc29a1	Equilibrative nucleoside transporter 1 (Fragment)	44895951	1.07661e+07	4.17013
A0A0R3P9C8	Ndufa9	NADH dehydrogenase [ubiquinone] 1 alpha subcomplex subunit 9, mitochondrial	473762479	1.14657e+08	4.132
Q8JZU2	Slc25a1	Tricarboxylate transport protein, mitochondrial	157622738	3.84283e+07	4.10174
Q8BHM1	Dmd	Dystrophin Dp40	50279020	12378128	4.06192
P35564	Canx	Calnexin	6.2112e+07	1.531e+07	4.05696
A0A075DC90	COX2	Cytochrome c oxidase subunit 2	1.08247e+08	2.68679e+07	4.02887
Q9D1B9	Mrpl28	39S ribosomal protein L28, mitochondrial	3.00375e+07	7.55273e+06	3.97705
B1ARA3	Rpl26	60S ribosomal protein L26 (Fragment)	1.86209e+08	46973883	3.9641
Q61702	Itih1	Inter-alpha-trypsin inhibitor heavy chain H1	6.39847e+07	1.61596e+07	3.95956
Q99LC3	Ndufa10	NADH dehydrogenase [ubiquinone] 1 alpha subcomplex subunit 10, mitochondrial	5.78828e+07	1.46559e+07	3.94946
Q9D0G0	Mrps30	28S ribosomal protein S30, mitochondrial	1.11415e+08	29378495	3.79239
Q3TWV4	Ap2m1	AP-2 complex subunit mu	1.95727e+08	5.16413e+07	3.79012
Q8VDD5	Myh9	Myosin-9	1.75292e+08	4.63905e+07	3.77862
D6REH1	Pxmp2	Peroxisomal membrane protein 2	2.63322e+07	6.98441e+06	3.77014
Q9CPQ8	Atp5l	ATP synthase subunit g, mitochondrial	2.14566e+09	5.70425e+08	3.76152
O55125	Nipsnap1	Protein NipSnap homolog 1	1.59373e+10	4.25046e+09	3.74955
E9PYT3	Atl3	Atlastin-3	1.30913e+07	3.55472e+06	3.68281
Q9ESW4	Agk	Acylglycerol kinase, mitochondrial	2.41729e+08	6.57627e+07	3.67578
Q03265	Atp5a1	ATP synthase subunit alpha, mitochondrial	1.02928e+09	2.81432e+08	3.65729
D3YYM6	Rps5	40S ribosomal protein S5 (Fragment)	1.89369e+08	5.19094e+07	3.64807
P61358	Rpl27	60S ribosomal protein L27	295532752	8.13688e+07	3.63202
Q9DB77	Uqcrc2	Cytochrome b-c1 complex subunit 2, mitochondrial	4.13596e+08	1.14205e+08	3.62151
P63276	Rps17	40S ribosomal protein S17	8.08842e+08	2.25655e+08	3.58442
Q71V06	Ybx1	Y box transcription factor (Fragment)	4.7702e+08	1.3434e+08	3.55084
D3YYV8	Rpl5	60S ribosomal protein L5 (Fragment)	1.63729e+08	4.66153e+07	3.51235
Q9DBM2	Ehhadh	Peroxisomal bifunctional enzyme	5.05743e+08	1.45831e+08	3.46802
P43024	Cox6a1	Cytochrome c oxidase subunit 6A1, mitochondrial	2.97146e+09	8.58436e+08	3.46148
O88451	Rdh7	Retinol dehydrogenase 7	1.07881e+08	3.11777e+07	3.46019
P62830	Rpl23	60S ribosomal protein L23	1.12156e+08	3.29293e+07	3.40596
P27773	Pdia3	Protein disulfide-isomerase A3	9.55355e+07	2.83064e+07	3.37505
Q8BGS1	Epb41l5	Band 4.1-like protein 5	7.02954e+07	2.08879e+07	3.36536
Q8BPS5	Slc16a1	Putative uncharacterized protein	5.86246e+07	1.74211e+07	3.36514
Q8BU88	Mrpl22	39S ribosomal protein L22, mitochondrial	2.48264e+08	73892145	3.35981
Q3USZ5	Nop56	Putative uncharacterized protein (Fragment)	5.91746e+07	17750374	3.33371
Q3TV94	Ssr1	Putative uncharacterized protein	111721793	33617315	3.32334
Q80UW7	Iqgap1	IQ motif containing GTPase activating protein 1	4.72868e+07	1.44885e+07	3.26376
O70152	Dpm1	Dolichol-phosphate mannosyltransferase subunit 1	4.54143e+07	1.42111e+07	3.19568
Q8C2Q8	Atp5c1	ATP synthase subunit gamma	1.91554e+10	6.00177e+09	3.19163
B9EK92	Rasip1	Ras interacting protein 1	7.19776e+08	227803225	3.15964
P54869	Hmgcs2	Hydroxymethylglutaryl-CoA synthase, mitochondrial	1.14246e+08	3.62005e+07	3.15592
Q80U60	Pxdn	MKIAA0230 protein (Fragment)	22520087	7154852	3.14753
Q9JJI8	Rpl38	60S ribosomal protein L38	7.22626e+07	2.30832e+07	3.13053
Q80XN0	Bdh1	D-beta-hydroxybutyrate dehydrogenase, mitochondrial	2.39773e+09	7.72293e+08	3.10469
Q8CHQ9	Cml2	Probable N-acetyltransferase CML2	6.55407e+07	2.1171e+07	3.09577
Q8BT60	Cpne3	Copine-3	1.01452e+09	3.30904e+08	3.06591
E9QNH6	Myo1b	Unconventional myosin-Ib	1.29923e+08	4.24846e+07	3.05812
Q9DCT8	Crip2	Cysteine-rich protein 2	2.13126e+08	6.97101e+07	3.05732
F6SVV1	Gm9493	Uncharacterized protein	5.29397e+08	1.74912e+08	3.02666
Q9CR57	Rpl14	60S ribosomal protein L14	1.39099e+08	4.64698e+07	2.99332
P21614	Gc	Vitamin D-binding protein	5.56317e+08	1.86539e+08	2.98231
Q9D0M3	Cyc1	Cytochrome c1, heme protein, mitochondrial	7.63938e+09	2.56212e+09	2.98166
P05202	Got2	Aspartate aminotransferase, mitochondrial	1.39287e+10	4.69788e+09	2.96489
Q6ZWV7	Rpl35	60S ribosomal protein L35	4.14311e+08	1.39835e+08	2.96286
Q9D023	Mpc2	Mitochondrial pyruvate carrier 2	1.87122e+08	6.35332e+07	2.94527
Q9R112	Sqrdl	Sulfide:quinone oxidoreductase, mitochondrial	1.56477e+08	5.33616e+07	2.93239
A0A140T8V3	Vdac3-ps1	Uncharacterized protein	3.43177e+08	1.17982e+08	2.90872
O35129	Phb2	Prohibitin-2	5.00671e+08	172640153	2.90008
D3YUP5	Exoc3l2	Exocyst complex component 3-like 2	1.67579e+08	5.80388e+07	2.88737
P49718	Mcm5	DNA replication licensing factor MCM5	4.23165e+07	14728458	2.87311
Q8R0Y8	Slc25a42	Mitochondrial coenzyme A transporter SLC25A42	5.41542e+07	1.90641e+07	2.84064
Q64521	Gpd2	Glycerol-3-phosphate dehydrogenase, mitochondrial	5.63596e+07	1.99449e+07	2.82576
Q9CR13	Fmc1	Protein FMC1 homolog	9.06702e+07	3.21329e+07	2.82172
P56382	Atp5e	ATP synthase subunit epsilon, mitochondrial	202302364	72408804	2.79389
Q9DC71	Mrps15	28S ribosomal protein S15, mitochondrial	2.08498e+08	7.46762e+07	2.79203
Q545F8	Rps4x	40S ribosomal protein S4	5.97029e+08	2.15206e+08	2.77423
Q3U1H7	Snx18	Sorting nexin	3.10627e+07	1.12148e+07	2.7698
Q3UA17	Mtch2	Putative uncharacterized protein	1.32914e+08	4.8012e+07	2.76834
O89053	Coro1a	Coronin-1A	1.68335e+07	6.08497e+06	2.76641
Q4G0C2	Prss3	Prss3 protein (Fragment)	1.3272e+09	4.79802e+08	2.76614
Q7M754	Gm5409	Try10-like trypsinogen	1.48625e+09	537822143	2.76347
Q9CR68	Uqcrfs1	Cytochrome b-c1 complex subunit Rieske, mitochondrial	9.62641e+07	3.50008e+07	2.75034
P01844	Iglc2	Ig lambda-2 chain C region	46493848	16935259	2.74539
J3QNY6	Abcb11	Bile salt export pump	6.1915e+07	2.26537e+07	2.73311
Q9DB20	Atp5o	ATP synthase subunit O, mitochondrial	2.44132e+09	8.96917e+08	2.7219
P16460	Ass1	Argininosuccinate synthase	9.14082e+07	3.39382e+07	2.69338
D3YXT0	Ndufs2	NADH dehydrogenase [ubiquinone] iron-sulfur protein 2, mitochondrial	2.17304e+07	8.07471e+06	2.69117
Q9QWK4	Cd5l	CD5 antigen-like	344510556	128309596	2.68499
Q9CQS8	Sec61b	Protein transport protein Sec61 subunit beta	126510476	47637551	2.65569
P62806	Hist1h4a	Histone H4	1.08311e+09	4.09914e+08	2.64227
P51881	Slc25a5	ADP/ATP translocase 2	1.54842e+09	5.87145e+08	2.63721
O35972	Mrpl23	39S ribosomal protein L23, mitochondrial	8.02404e+07	3.04805e+07	2.63251
P62843	Rps15	40S ribosomal protein S15	1.76443e+08	6.75721e+07	2.61118
Q99JY0	Hadhb	Trifunctional enzyme subunit beta, mitochondrial	1.55525e+09	5.9611e+08	2.60899
Q3TF84	Lrrc59	Putative uncharacterized protein	64167170	24662443	2.60182
P47911	Rpl6	60S ribosomal protein L6	207277689	8.00612e+07	2.58899
Q8K2I3	Fmo2	Dimethylaniline monooxygenase [N-oxide-forming] 2	7.66089e+07	2.98523e+07	2.56626
A0A140T8K8	Rpl13-ps3	60S ribosomal protein L13	2.51602e+08	9.8412e+07	2.55662
Q8BKS9	Pum3	Pumilio homolog 3	1.80562e+07	7.07244e+06	2.55304
P00186	Cyp1a2	Cytochrome P450 1A2	1.21131e+08	4.76255e+07	2.5434
Q91WN4	Kmo	Kynurenine 3-monooxygenase	9.19149e+07	3.64122e+07	2.52429
Q00PI9	Hnrnpul2	Heterogeneous nuclear ribonucleoprotein U-like protein 2	122047239	4.84802e+07	2.51747
A0A0R4IZZ5	Clec4f	C-type lectin domain family 4 member F	7.20419e+07	2.86748e+07	2.51238
Q05144	Rac2	Ras-related C3 botulinum toxin substrate 2	7.79084e+09	3.12082e+09	2.49641
D3YUT3	Rps19	40S ribosomal protein S19 (Fragment)	4.49266e+08	1.80709e+08	2.48613
Q8BWT1	Acaa2	3-ketoacyl-CoA thiolase, mitochondrial	1.1915e+09	4.81817e+08	2.47294
P63001	Rac1	Ras-related C3 botulinum toxin substrate 1	7.79084e+09	3.16042e+09	2.46513
P48962	Slc25a4	ADP/ATP translocase 1	1.44057e+09	5.87145e+08	2.45352
Q3TZP3	Mta2	Putative uncharacterized protein	1.60129e+08	6.57364e+07	2.43592
P01887	B2m	Beta-2-microglobulin	197379152	81142800	2.43249
Q9CQ69	Uqcrq	Cytochrome b-c1 complex subunit 8	2.24286e+09	9.25752e+08	2.42274
Q921R2	Rps13	40S ribosomal protein S13	1.2764e+09	5.27154e+08	2.42131
A0A075B5P3	Ighg2b	Immunoglobulin heavy constant gamma 2B (Fragment)	5.04087e+08	2.08313e+08	2.41985
P54071	Idh2	Isocitrate dehydrogenase [NADP], mitochondrial	7.28884e+08	3.01399e+08	2.41833
O54734	Ddost	Dolichyl-diphosphooligosaccharide--protein glycosyltransferase 48 kDa subunit	1.64769e+08	6.81862e+07	2.41645
P99024	Tubb5	Tubulin beta-5 chain	1.07492e+08	4.45447e+07	2.41314
Q99JI6	Rap1b	Ras-related protein Rap-1b	4.63971e+09	1.93359e+09	2.39953
P28665	Mug1	Murinoglobulin-1	7.18119e+08	3.00925e+08	2.38637
Q8BW75	Maob	Amine oxidase [flavin-containing] B	4.68539e+08	1.97335e+08	2.37433
Q6PHZ1	Rpl17	Rpl17 protein	9.34731e+07	3.93689e+07	2.37429
P12970	Rpl7a	60S ribosomal protein L7a	5.91656e+07	2.49977e+07	2.36684
Q91W09	Fech	Ferrochelatase	9.56079e+07	4.05704e+07	2.35659
Q02105	C1qc	Complement C1q subcomponent subunit C	8.22524e+07	3.49695e+07	2.35212
A2NU19		VH coding region (Fragment)	3896531753	1.65829e+09	2.34973
P67778	Phb	Prohibitin	2.80194e+08	1.20312e+08	2.3289
P68404	Prkcb	Protein kinase C beta type	2.36459e+07	1.01757e+07	2.32375
Q9WV55	Vapa	Vesicle-associated membrane protein-associated protein A	7.52457e+07	3.24435e+07	2.31928
Q9DCT2	Ndufs3	NADH dehydrogenase [ubiquinone] iron-sulfur protein 3, mitochondrial	3.2969e+07	14259181	2.31212
P14115	Rpl27a	60S ribosomal protein L27a	1.04127e+08	4.51306e+07	2.30723
Q8BMD8	Slc25a24	Calcium-binding mitochondrial carrier protein SCaMC-1	2.6211e+08	1.1389e+08	2.30143
X5J5C8	NA	IgM heavy chain VDJ region (Fragment)	119522521	5.1974e+07	2.29966
A2MY50	NA	Anti-acid phosphatase variable light chain 11 (Fragment)	5.00393e+07	2.18137e+07	2.29394
P01027	C3	Complement C3	3.90553e+10	1.70258e+10	2.29388
A0A075B5S5	Ighv7-4	Immunoglobulin heavy variable 7-4	2.42474e+08	1.06276e+08	2.28155
D3YU60	Mgst1	Microsomal glutathione S-transferase 1	4.01257e+08	1.76255e+08	2.27657
E9QL12	Dysf	Dysferlin	1.54095e+08	6.79192e+07	2.2688
Q9D8E6	Rpl4	60S ribosomal protein L4	6.53967e+07	2.91066e+07	2.2468
A0A075B5N3	Igkv8-28	Immunoglobulin kappa variable 8-28	1.92799e+09	8.62858e+08	2.23443
Q9WVD5	Slc25a15	Mitochondrial ornithine transporter 1	3.82055e+07	1.71535e+07	2.22727
Q99JR1	Sfxn1	Sideroflexin-1	4.80252e+07	2.16186e+07	2.22148
Q3T9K7	C1s1	Putative uncharacterized protein	5.90576e+07	2.65988e+07	2.22031
P20152	Vim	Vimentin	1.97464e+08	8.99598e+07	2.19503
P67984	Rpl22	60S ribosomal protein L22	92769388	42780781	2.16848
A0A1B0GRR3	Rps11	40S ribosomal protein S11	1.36733e+08	6.32373e+07	2.16221
P20918	Plg	Plasminogen	2.55611e+08	1.19166e+08	2.14499
Q8R404	Mic13	MICOS complex subunit MIC13	1.1762e+07	5.49316e+06	2.14121
P14131	Rps16	40S ribosomal protein S16	9.63828e+07	4.50177e+07	2.141
A0A068BGR9	Ndufa7	NADH dehydrogenase	1.18733e+08	5.57108e+07	2.13123
Q9CQC7	Ndufb4	NADH dehydrogenase [ubiquinone] 1 beta subcomplex subunit 4	5.17224e+08	2.43329e+08	2.12561
D3Z5I1	Zc3hav1	Zinc finger CCCH-type antiviral protein 1	1.67094e+07	7.86137e+06	2.1255
P51175	Ppox	Protoporphyrinogen oxidase	1.0645e+08	5.02572e+07	2.11811
P68372	Tubb4b	Tubulin beta-4B chain	9.77206e+07	4.62385e+07	2.1134
A0A0N4SVQ1	Ndufa4	Cytochrome c oxidase subunit NDUFA4	5.67715e+08	2.70898e+08	2.09568
P62331	Arf6	ADP-ribosylation factor 6	1.0713e+08	5.12487e+07	2.09039
Q3TJD4	Atp5f1	Putative uncharacterized protein	1.47231e+08	7.05446e+07	2.08706
F7B1B6	Coq8a	Atypical kinase COQ8A, mitochondrial (Fragment)	1.90477e+07	9.13536e+06	2.08505
Q9WTI7	Myo1c	Unconventional myosin-Ic	1653653208	7.94533e+08	2.08129
Q8CCG5	Ralb	Putative uncharacterized protein	1929968519	9.28816e+08	2.07788
Q9CR62	Slc25a11	Mitochondrial 2-oxoglutarate/malate carrier protein	1.63448e+08	7.90367e+07	2.068
Q5SVG5	Ap1b1	AP-1 complex subunit beta-1	4.09731e+07	1.9995e+07	2.04917
Q9CQZ5	Ndufa6	NADH dehydrogenase [ubiquinone] 1 alpha subcomplex subunit 6	1.03692e+09	508333860	2.03985
P23298	Prkch	Protein kinase C eta type	5.6451e+08	2.78517e+08	2.02685
Q05DT4	Cdc5l	Cdc5l protein	17819213	8.82598e+06	2.01895
Q64726	Azgp1	Zinc-alpha-2-glycoprotein	43188994	21458318	2.01269
P50544	Acadvl	Very long-chain specific acyl-CoA dehydrogenase, mitochondrial	1.12526e+08	5.62275e+07	2.00126
Q19LI2	A1bg	Alpha-1B-glycoprotein	2.02957e+08	1.01444e+08	2.00069
Q64464	Cyp3a13	Cytochrome P450 3A13	2.08417e+07	1.04258e+07	1.99906
Q8CFI5	Pars2	Probable proline--tRNA ligase, mitochondrial	9.48047e+07	4.75011e+07	1.99584
aProteins enriched by CPS19F compared to CPS8 (CPS19F:CPS8 ≥ 2 folds) were listed. bNA, not accessible.
