## Supplementary material for "Plasma Ficolins Enable Liver Macrophages to Capture Blood-Borne Bacteria by Recognizing Capsular Polysaccharides": Table S2

### Sheet: S. pneumoniae
Table S2. Early clearance characteristics of bacteria in the bloodstream of mice
Strain ID	Serotype	Genotype	Phenotype in early clearancea	CT50 - WT b	CT50 - Fcna-/- b	Number of mice
TH15937	1	TH870Δcps::cps1	Slow (85.5%)	10.3325	Untested	3
D39	2	Wild type	Slow (52.5%)	> 30	Untested	3
A66	3	Wild type	Slow (47.5%)	24.987	Untested	3
TH15940	4	TH870Δcps::cps4	Slow (61.2%)	17.4128	Untested	3
TH10833	5	Wild type	Slow (75.5%)	6.35169	Untested	3
TH870	6A	Wild type	Slow (61.5%)	12.0955	Untested	3
TH15942	6B	TH870Δcps::cps6B	Slow (75.1%)	5.04086	Untested	3
TH16764	7B	Wild type	Fast (95.7%)	1.4838	2.84339	1
TH16767	7C	Wild type	Fast (90.1%)	4.212	7.31154	1
TH15943	8	TH870Δcps::cps8	Slow (64.1%)	16.4388	Untested	3
TH16920	9A	Wild type	Fast (99.8%)	1.71252	> 30	3
TH17797	9L	Wild type	Fast (99.9%)	0.730189	14.1957	3
TH15984	9N	Wild type	Fast (99.9%)	2.1571	13.6173	3
TH13133	9V	TH870∆cps : cps9V	Fast (99.8%)	2.73803	16.9741	3
TH17356	10F	TH2740∆cps : cps10F	Slow (56.9%)	18.2281	Untested	1
TH16770	10B	Wild type	Fast (96.4%)	2.27918	4.44847	1
TH17355	10C	TH2740∆cps : cps10C	Fast (99.9%)	2.64335	2.48191	1
TH15945	23F	TH870Δcps::cps23F	Fast (99.9%)	0.708404	0.675783	3
TH12932	11A	Wild type	Fast (99.9%)	1.93466	2.13414	3
TH16775	11B	Wild type	Fast (95.9%)	4.35848	2.94191	1
TH16777	11C	Wild type	Fast (99.9%)	0.65879	0.65923	1
TH17347	11D	TH2740∆cps : cps11D	Slow (81.6%)	12.7103	Untested	2
TH2932	12F	Wild type	Slow (62.9%)	0.9817	Untested	1
TH17345	12A	TH2740∆cps : cps12A	Slow (42.9%)	> 30	Untested	1
TH16778	13	Wild type	Fast (90.1%)	3.31137	4.6224	1
TH15944	14	TH870Δcps::cps14	Fast (99.9%)	0.355724	0.500833	3
TH12927	15A	Wild type	Slow (8.7%)	> 30	Untested	1
TH16781	15F	Wild type	Fast (99.8%)	5.1999	4.11184	1
TH16784	16F	Wild type	Fast (99.9%)	1.43304	0.872956	1
TH16788	17A	Wild type	Fast (93.2%)	7.22344	9.28047	1
TH2734	17F	Wild type	Fast (99.8%)	4.6467	3.94104	1
TH16789	18A	Wild type	Fast (99.9%)	0.96888	5.65589	3
TH882	18C	Wild type	Fast (99.9%)	2.35353	2.96808	1
TH16791	18F	Wild type	Slow (39.8%)	> 30	Untested	1
TH2918	19A	Wild type	Fast (99.9%)	1.39027	28.8763	3
TH17104	19B	Wild type	Fast (99.8%)	1.51413	4.77388	3
TH17798	19C	Wild type	Fast (99.9%)	1.22777	13.3603	3
TH14188	19F	TH870Δcps::cps19F	Fast (99.9%)	1.17627	> 30	3
TH16792	21	Wild type	Fast (99.9%)	1.57555	0.764918	1
TH16794	22A	Wild type	Fast (95.4%)	1.34651	2.31392	1
TH872	22F	Wild type	Slow (15.1%)	> 30	Untested	1
TH2737	24A	Wild type	Slow (13.0%)	> 30	Untested	1
TH17357	24B	TH2740∆cps : cps24B	Slow (79.5%)	14.654	Untested	1
TH16924	24F	Wild type	Slow (62.7%)	15.2721	Untested	1
TH16926	25A	Wild type	Fast (91.0%)	7.09552	12.5366	1
TH16927	25F	Wild type	Slow (46.1%)	6.88114	Untested	1
TH16801	28F	Wild type	Fast (92.8%)	1.88874	2.04422	2
TH16802	29	Wild type	Slow (75.1%)	5.49313	Untested	1
TH16804	31	Wild type	Slow (65.8%)	12.331	Untested	1
TH17365	32F	TH2740∆cps : cps32F	Fast (95.2%)	4.80334	2.03312	1
TH17366	33A	TH2740∆cps : cps33A	Slow (53.6%)	26.8924	Untested	1
TH16807	33B	Wild type	Slow (71.0%)	15.6157	Untested	1
TH16810	33C	Wild type	Slow (85.0%)	7.615	Untested	1
TH17367	33D	TH2740∆cps : cps33D	Slow (60.1%)	19.8341	Untested	1
TH16812	34	Wild type	Fast (99.9%)	3.13509	2.98546	1
TH16815	35A	Wild type	Fast (99.7%)	3.10102	2.9955	1
TH16820	35C	Wild type	Fast (99.8%)	1.40492	1.3389	1
TH16821	35F	Wild type	Slow (85.0%)	3.16172	Untested	1
TH17358	36	TH2740∆cps : cps36	Fast (99.9%)	0.377077	0.561116	1
TH16824	37	Wild type	Fast (97.6%)	7.61772	5.66484	1
TH869	38	Wild type	Slow (17.4%)	> 30	Untested	1
TH16827	39	Wild type	Fast (99.9%)	1.28721	1.64166	1
TH17359	40	TH2740∆cps : cps40	Fast (99.8%)	3.01256	2.60205	1
TH16828	41A	Wild type	Fast (91.0%)	9.52447	8.46716	1
TH16829	41F	Wild type	Slow (60.7%)	20.2097	Untested	1
TH17251	42	Wild type	Slow (23.0%)	> 30	Untested	1
TH17360	46	TH2740∆cps : cps46	Slow (21.8%)	> 30	Untested	1
TH17361	47A	TH2740∆cps : cps47A	Slow (36.8%)	> 30	Untested	1
TH17362	47F	TH2740∆cps : cps47F	Fast (97.4%)	6.56309	9.07797	1
TH16830	48	Wild type	Fast (99.9%)	1.31228	0.909943	1
a The percentage of bacterial clearance in the blood of WT mice at 30 min post-infection with 106 CFU is presented in parentheses. Fast, % clearence at 30 min post infection ≥ 90%; Slow, % clearence at 30 min post infection < 90%. b The 50% clearance time (min) in WT or Fcna-/- mice.

### Sheet: H. influenzae
Table S2. Early clearance characteristics of bacteria in the bloodstream of mice
Strain ID	Serotype	Genotype	Phenotype in early clearancea	CT50 - WT b	CT50 - Fcna-/- b	Number of mice
5558 / TH17228	a	Wild type	Fast (99.9%)	1.17409	1.54206	1
M5216 / TH17189	b	Wild type	Fast (99.9%)	1.0059	1.11451	3
TH17229	c	Wild type	Fast (99.7%)	5.75392	> 30	3
TH17231	d	Wild type	Fast (99.7%)	0.383755	0.296257	1
NCTC10479 / TH17230	e	Wild type	Slow (11.7%)	> 30	> 30	1
TH17232	f	Wild type	Fast (99.8%)	0.887088	21.934	3
NTHi / TH17233	Non-typeable	Wild type	Fast (98.5%)	1.06865	1.88304	1
a The percentage of bacterial clearance in the blood of WT mice at 30 min post-infection with 106 CFU is presented in parentheses. Fast, % clearence at 30 min post infection ≥ 90%; Slow, % clearence at 30 min post infection < 90%. b The 50% clearance time (min) in WT or Fcna-/- mice.

### Sheet: E.coli
Table S2. Early clearance characteristics of bacteria in the bloodstream of mice
Strain ID	Serotype	Genotype	Phenotype in early clearancea	CT50 - WT b	CT50 - Fcna-/- b	Number of mice
TH14157	K1	Wild type	Fast (99.9%)	2.01261	1.84634	1
TH14159	K4	Wild type	Fast (99.9%)	1.03356	0.872496	1
TH14508	KG2-1	Wild type	Fast (99.9%)	1.43795	4.12907	3
TH14510	KG2-3	Wild type	Fast (99.2%)	1.60145	2.19745	1
a The percentage of bacterial clearance in the blood of WT mice at 30 min post-infection with 106 CFU is presented in parentheses. Fast, % clearence at 30 min post infection ≥ 90%; Slow, % clearence at 30 min post infection < 90%. b The 50% clearance time (min) in WT or Fcna-/- mice.
