## Supplementary material for "Plasma Ficolins Enable Liver Macrophages to Capture Blood-Borne Bacteria by Recognizing Capsular Polysaccharides": Table S3

### Sheet: Sheet1
Table S6. Deposition of ficolin-A and ficolin-2 on the pneumococci
Serotype	Ficolin-A bindinge	NAc sugar	Ficolin-2 binding	OAc sugar	Strain ID
2	Untested	None	No (ref1)	None	-
4	No	βManNAcp; 𝛼GalNAcp; 𝛼FucNAcp;	Untested	None	TH15940
5	No	𝛼FucNAcp; Pneu5NAc; βQuiNAcp	Untested	None	TH10833
6B	Untested	None	No (ref1)	None	-
7B	No	𝛼GlcNAcp	Untested	None	TH16764
7C	No	𝛼GlcNAcp; 𝛼GalNAcp	Untested	None	TH16767
8	No	None	Untested	None	TH15943
9A	Yes	4-OAc-βManNAcp	No	4-OAc-​​βManNAcp; 2,3-OAc-𝛼GlcA​	TH16920
9L	Yes	𝛼GlcNAcp; βManNAcp	No	None	TH17337
9N	Yes	𝛼GlcNAcp; βManNAcp	No	None	TH19010
9V	Yes	4,6-OAc-βManNAcp	No (ref1)	4,6-OAc-​​βManNAcp; 2,3-OAc-𝛼GlcA​	TH13133
10B	No	βGalNAcp	Untested	None	TH16770
10C	No	βGalNAcp	No (ref1)	None	TH17355
10F	No	βGalNAcp	Untested	None	TH17356
11A	No	None	Yes (ref1)	2,3-OAc-𝛼Glcp; 4,6-OAc-βGalp	TH12932
11B	No	3-OAc-𝛼GlcNAcp	No (ref1)	3-OAc-𝛼GlcNAcp; 2-OAc-𝛼Galp	TH16775
11C	No	3-OAc-𝛼GlcNAcp	No (ref1)	3-OAc-𝛼GlcNAcp; 2-OAc-𝛼Galp	TH16777
11D	No	2,3-OAc-𝛼GlcNAcp	Yes (ref1)	2,3-OAc-𝛼GlcNAcp; 4,6-OAc-βGalp	-
11E	Untested	None	No (ref1)	2,3-OAc-𝛼Glcp; 4-OAc-βGalp	-
11F	Untested	3-OAc-𝛼GlcNAcp	Yes (ref1)	3-OAc-𝛼GlcNAcp; 4,6-OAc-𝛼Galp	-
12A	No	βGlcNAcp; 𝛼GalNAcp; βManNAcA​​; 𝛼FucNAc	No	None	TH17345
12F	No	𝛼GalNAcp; βManNAcA​​; 𝛼FucNAc	Untested	None	TH2932
13	No	βGlcNAcp	Untested	2,3-OAc-βGlcp	TH16778
14	No	βGlcNAcp	No	None	TH2912
15A	No	βGlcNAcp	Untested	None	TH12927
15B	Untested	βGlcNAcp	No (ref1)	2,3,4,6-OAc-𝛼Galp	-
15F	No	βGlcNAcp	Yes (ref1)	6-OAc-βGalp; 6-OAc-𝛼Galp	TH16781
18A	Yes	𝛼GlcNAcp	No	None	TH16789
18F	No	None	Untested	6-OAc-𝛼Glcp; 2-OAc-βRha
19A	Yes	βManNAcp	No	None	TH2918
19B	Yes	βManNAcp (×2)	No	None	TH17104
19C	Yes	βManNAcp (×2)	No	None	TH17339
19F	Yes	βManNAcp	No	None	TH14188
20A	Untested	𝛼GlcNAcp	Yes (ref1)	2-OAc-βGalf; 5,6-OAc-βGalf	-
20B	Untested	𝛼GlcNAcp	No (ref1)	2-OAc-βGalf; 5,6-OAc-βGalf	-
29	No	βGalNAcp	No	None	TH16802
31	No	None	Yes (ref1)	5,6-OAc-βGalf; 2-OAc-βRha	-
33A	No	None	Yes (ref1)	2-OAc-βGalf; 5,6-OAc-βGalf	TH17366
33B	No	βGalNAcp	Untested	2-OAc-βGalf	TH16807
33C	No	βGalNAcp	Untested	6-OAc-βGalf	TH16809
33D	No	βGalNAcp	Untested	2-OAc-βGalf	TH17367
33F	Untested	None	No (ref1)	2-OAc-βGalf	-
34	No	None	Untested	6-OAc-βGalf
35A	No	None	Yes (ref1)	2-OAc-βGalf; 5,6-OAc-βGalf	TH16820
35B	Untested	None	Yes (ref2)	2-OAc-βGalf	-
35C	No	None	Yes (ref1)	2-OAc-βGalf; 5,6-OAc-βGalf	TH16815
42	No	None	Yes (ref1)	5,6-OAc-βGalf	-
43	Untested	Unknown	Yes (ref1)	Unknown	-
47A	No	𝛼GlcNAcp	Yes (ref1)	3,5-OAc-βGalf	TH17361
47F	No	None	Yes (ref1)	2-OAc-βGalf; 3,5-OAc-βGalf	-
Hic	Yes	3-OAc-βGlcNAcp	Untested	3-OAc-βGlcNAcp	TH17229
Hif	Yes	βGalNAcp; 3-OAc-𝛼GalNAcp	No	3-OAc-𝛼GalNAcp	TH17232
E.coli KG2-1	Yes	Uknown	Untested	Uknown	TH14508
Reference: 1. Brady AM, Calix JJ, Yu J, Geno KA, Cutter GR, Nahm MH. 2014. Low invasiveness of pneumococcal serotype 11A is linked to ficolin-2 recognition of O-acetylated capsule epitopes and lectin complement pathway activation. J Infect Dis 210:1155-1165.
