## Supplementary material for "Plasma Ficolins Enable Liver Macrophages to Capture Blood-Borne Bacteria by Recognizing Capsular Polysaccharides": Table S8

### Sheet: Plasmids
Table S8. Plasmids used in this study.
Plasmid ID	Backbone	Insertion sequence/segment	Construction procedure
			Primers for segments	Template DNA	Digestion/Assembly
pFCN-A / pTH17167	pCMV-chikv-strepII	Murine Fcna	Pr20048/20049	cDNA library of murine liver	NotI/BamHI
pFCN-2 / pTH17168	pCMV-chikv-strepII	Human Fcn2	/	Beijing Xianghong Biotechnology (Fcn2 gene synthesis)	SalI/XbaI
pTH17171	pFCN-2 / pTH17168	Region 1 of murine Fcna	Pr18904/18905	pTH17168	Phosphorylation and ligation
pTH17172	pFCN-2 / pTH17168	Region 2 of murine Fcna	Pr18906/18907	pTH17168	Phosphorylation and ligation
pTH17173	pFCN-2 / pTH17168	Region 3 of murine Fcna	Pr18908/18909	pTH17168	Phosphorylation and ligation
pTH17174	pFCN-2 / pTH17168	Region 4 of murine Fcna	Pr18910/18911	pTH17168	Phosphorylation and ligation
pTH17175	pFCN-2 / pTH17168	Region 5 of murine Fcna	Pr18912/18913	pTH17168	Phosphorylation and ligation
pTH17176	pFCN-2 / pTH17168	Region 6 of murine Fcna	Pr19014/19015	pTH17168	Phosphorylation and ligation
pTH17385	pFCN-2 / pTH17168	Region 7 of murine Fcna	Pr20324/20325	pTH17168	Phosphorylation and ligation
pTH17386	pFCN-2 / pTH17168	Region 8 of murine Fcna	Pr20326/20327	pTH17168	Phosphorylation and ligation
pTH17349	pcDNA3.4	N-terminals of Fcna and FBG domain of Fcn2	Pr19883/20330; Pr19884/20331; Pr20328/20329	Fcna; Fcn2; pcDNA3.4	Assembly
pTH17897	pcDNA3.4	N-terminals of Fcn2 and FBG domain of Fcna	Pr18850/20053; Pr20333/20334; Pr20323/20332	Fcn2; Fcna; pcDNA3.4	Assembly
